## Supplementary Table 1 for "A functional genomics screen of human B-cell differentiation reveals convergent mechanisms of inherited childhood leukemia predisposition"

### Sheet: Sheet1
Sanger sequencing primers for KO validation					qPCR primers
Target	Exon	FWD (5'-3')	REV (5'-3')		Target	FWD (5'-3')	REV (5'-3')
AAVS1	N/A	ccgtttttctggacaacccc	gcaccaggatcagtgaaacg		GAPDH	CGCCCCACTTGATTTTGGAG	TCAAGGCTGAGAACGGGAAG
CDKN2A	Exon 1	CAGCACCGGAGGAAGAAAG	CCAGGAGGAGGTCTGTGATTA		RAG1	TTCTGGCTGACCCTGTGGAGAC	CGGCAAGAGGGACAATAGCTGC
	Exon 2	GCTCTGACCATTCTGTTCTCTC	ATCTATGCGGGCATGGTTAC		RAG2	AACTGAGCTCAACAAACCCGCC	GAGTGTGCGTTCTGCCAGATCC
ETV6	Exon 3	CTCTTGAGATGTGGAGACTCATT	CATCGTCATCCCTTCCTTGT		EBF1	TGACCCTGAGCGTTTGCCAAAG	CAATGTCGGCCGCTCTCTTCAG
	Exon 5	TAGAGCCGCAGGGAGTTT	GGCATGGCGTGCTCTTC		TCF3	AGAGCAGCTCCTCCTTTGACCC	CCGGTCCCAGGAATGTGGATGA
	Exon 6	GGTTAGTGCCTCAACAAGAAAC	AGCAGAAGACAGACGATTATCC		PAX5	TGTGTGACAATGACACCGTGCC	ATGCTGTGACTGGAAGCTGGGA
IKZF1	Exon 3	AGTGTCTGGGATTATAGGTGATTG	CCCATCCTGCTGATCTTTGT
	Exon 4	GCAATGACACTGAGTGGCCTCC	CCTCCTTCAAACCCCATGCACC
	Exon 5	GAAGCGTTAAGGAGCTGGCAGG	AGGGTTAGCCAGCAAGGACACA
NBN	Exon 2	GCTTTACTGAAAACACAAGTTTGAC	TGATTTCAACCCCCTTACTGGA
	Exon 6	AGTGTCAGATAGTCACTCCGTT	ACATAATTACCTGTTTGGCATTCAA
PAX5	Exon 2	TTTGCACGATTGGACTCCAGGC	GAGACAGGGGTTTCCAAGGGCT
	Exon 3	GGCTGGTGGCTACTGTATTG	GTTGATGGAACTGACGCTAGG
	Exon 5	CTCGTGGCTCAGGTGTG	TCGCTCCTCTGCAGGTAA
SH2B3	Exon 2	accagcactgggtgttatgg	TACCTTGGGTGGGTCGAAGA
	Exon 6	GACCACCATCACCCATCTTATC	CCCTCTAGGACCCTGAACTC
TCF3	Exon 3	AGTCCTCAGAGTCTTCTGGTC	CCTGTGTGGCCCTTTCC
	Exon 7	CACAGAGAAACACCGTGACA	AAGCCTCCTACCTCCCTTT
	Exon 14	GGCCATCTTGGGCATCA	CTTCTCAAGGAGCGTCTGTC
TP53	Exon 5/6	GTCTTCCAGTTGCTTTATCTGTTC	AACCCATTTACTTTGCACATCTC
USP9X	Exon 3	TGCAATGCTTGTCTATGTTGGTG	TAAAGCACTTGGCAGTGACGA
	Exon 6	TGTCACACTTTAAATACAGATCACTG	TGTCACACTTTAAATACAGATCACTG
	Exon 17	GGTTTGAATTTAAATGCCCAACAAAA	TGAATTCACATAGACTTTCTTTGCC
	Exon 26	GCCTCAAGAGTTAACATGCAGC	GCCAGCCTAAATTAATTCACTCCA
