## Supplementary Table 2 for "A functional genomics screen of human B-cell differentiation reveals convergent mechanisms of inherited childhood leukemia predisposition"

### Sheet: Sheet1
sgRNAs used in supplementary Figure S3A
internal name	target gene	Exon	sequence 5'-3'
AAVS1_2198	AAVS1	NA	GGGGCCACTAGGGACAGGAT
AAVS1_2120		NA	gggaccaccttatattccca
AAVS1_2082		NA	ccggccctgggaatataagg
CDKN2A_21974696	CDKN2A	Exon 1	ACGCACCGAATAGTTACGGT
CDKN2A_21974679		Exon 1	GGTCGGAGGCCGATCCAGGT
CDKN2A_21974760		Exon 1	GCACCTCCTCTACCCGACCC
CDKN2A_21971117		Exon 2	GGGCAGCGTCGTGCACGGGT
ETV6_11839275	ETV6	Exon 3	TCGATAGCGAAAGTCCTCTT
ETV6_11869780		Exon 5	AGGATCAGAGGGTGCATGAT
ETV6_11869460		Exon 5	GTTATGGTGCACATTATCCA
ETV6_11884497		Exon 6	CGAAAACTTCATCCGATGGG
IKZF1_50327654	IKZF1	Exon 3	CCCTGTAAGCGATACTCCAG
IKZF1_50327655		Exon 3	CCTGTAAGCGATACTCCAGA
IKZF1_50376659		Exon 4	GAAAATGAATGGCTCCCACA
IKZF1_50382559		Exon 5	AGGCCCCGCACTGATTGCAC
NBN_89971264	NBN	Exon 6	ATAGATGGTTCATCAAGAGG
NBN_89982837		Exon 2	GTCAAAAGTCTGTATGGTTC
NBN_89982845		Exon 2	ACGCCAGTCAAAAGTCTGTA
PAX5_37015169	PAX5	Exon 3	GACAGGAAGCATCAAGCCTG
PAX5_37002707		Exon 5	GGCTCGTCGTACTCCATCAG
PAX5_37002727		Exon 5	GGCCGAATCCGTGCTCACCG
PAX5_37020686		Exon 2	TCAGGCCCTGCGACATCTCC
PAX5_37020798		Exon 2	CCATGTCCTGAAACAGATCA
PAX5_37020725		Exon 2	ATCCTCTGGCGGACTACATC
SH2B3_111447401	SH2B3	Exon 6	GAGATGGGGCCGTGGAACCA
SH2B3_111418291		Exon 2	CCAGTACTGGCTGTTCGCCC
SH2B3_111418547		Exon 2	CCATGAACGGGCCTGCCCTG
SH2B3_111418545		Exon 2	TGCTCCTTCCAGCACTTTCG
SH2B3_sgRNA_111418216		Exon 2	GAACTCGCTCCAgccccgcg
SH2B3_sgRNA_111418375		Exon 2	CCAGCGCTACTTCTGCCGCG
SH2B3_sgRNA_111447494		Exon 6	TGGTGCGGCAGAGCGAGACG
TCF3_1646373	TCF3	Exon 3	TGAACCTCCGAACTGCGCCC
TCF3_1625630		Exon 7	GGAGTAGGAGGGGTAGTACT
TCF3_1619819		Exon 14	TAGCTGGGCGATAAGGCACC
TP53_7675058	TP53	Exon 5	GAGCGCTGCTCAGATAGCGA
TP53_7674859		Exon 6	CCAGTTGCAAACCAGACCTC
TP53_7675096		Exon 5	AGCACATGACGGAGGTTGTG
TP53_7675184		Exon 5	AATCAACCCACAGCTGCACA
USP9X_sgRNA_Ex6	USP9X	Exon 6	GACGTGTACCATTGTAGATA
USP9X_sgRNA_Ex17		Exon 17	TGACTTGTAGTCTTGGACCA
USP9X_sgRNA_Ex26		Exon 26	CTAAGAGCATCTAAGGCTGT
USP9X_41129048		Exon 3	CCAGATGAGCAAGGTCAAGG
USP9X_41129037		Exon 3	CGGCAACTCCCCCAGATGAG
USP9X_41129049		Exon 3	CAGATGAGCAAGGTCAAGGT
