## Supplementary Table 3 for "A functional genomics screen of human B-cell differentiation reveals convergent mechanisms of inherited childhood leukemia predisposition"

### Sheet: Sheet1
Hastag-oligos for CRISPR-screen
Oligo name	i5	i7	index1	index2	condition
DI_HTO1	AATGATACGGCGACCACCGAGATCTACACCGAAGGTCAGACACTCTTTCCCTACACGACGC*T*C	CAAGCAGAAGACGGCATACGAGATAGCGTGAAGCGTGACTGGAGTTCAGACGTGTGCTCTTCCGAT*C*T	GCTTCACGCT	CGAAGGTCAG	AAVS1
DI_HTO2	AATGATACGGCGACCACCGAGATCTACACGAGTAACGGCACACTCTTTCCCTACACGACGC*T*C	CAAGCAGAAGACGGCATACGAGATGAGACCTGAGGTGACTGGAGTTCAGACGTGTGCTCTTCCGAT*C*T	CTCAGGTCTC	GAGTAACGGC	CDKN2A
DI_HTO3	AATGATACGGCGACCACCGAGATCTACACTGCAAGGACGACACTCTTTCCCTACACGACGC*T*C	CAAGCAGAAGACGGCATACGAGATGTCGCAGAGAGTGACTGGAGTTCAGACGTGTGCTCTTCCGAT*C*T	TCTCTGCGAC	TGCAAGGACG	ETV6
DI_HTO4	AATGATACGGCGACCACCGAGATCTACACAATGGACGGCACACTCTTTCCCTACACGACGC*T*C	CAAGCAGAAGACGGCATACGAGATAAGCGTCGAGGTGACTGGAGTTCAGACGTGTGCTCTTCCGAT*C*T	CTCGACGCTT	AATGGACGGC	IKZF1
DI_HTO5	AATGATACGGCGACCACCGAGATCTACACGGCGATACAGACACTCTTTCCCTACACGACGC*T*C	CAAGCAGAAGACGGCATACGAGATGGAGGACCTAGTGACTGGAGTTCAGACGTGTGCTCTTCCGAT*C*T	TAGGTCCTCC	GGCGATACAG	NBN
DI_HTO6	AATGATACGGCGACCACCGAGATCTACACCAGAGCTGGAACACTCTTTCCCTACACGACGC*T*C	CAAGCAGAAGACGGCATACGAGATACGACGTGAGGTGACTGGAGTTCAGACGTGTGCTCTTCCGAT*C*T	CTCACGTCGT	CAGAGCTGGA	PAX5
DI_HTO7	AATGATACGGCGACCACCGAGATCTACACAGGTGGCCAAACACTCTTTCCCTACACGACGC*T*C	CAAGCAGAAGACGGCATACGAGATGGCGAGACTAGTGACTGGAGTTCAGACGTGTGCTCTTCCGAT*C*T	TAGTCTCGCC	AGGTGGCCAA	SH2B3
DI_HTO8	AATGATACGGCGACCACCGAGATCTACACGAACCAGTGGACACTCTTTCCCTACACGACGC*T*C	CAAGCAGAAGACGGCATACGAGATACGCGAGGATGTGACTGGAGTTCAGACGTGTGCTCTTCCGAT*C*T	ATCCTCGCGT	GAACCAGTGG	TCF3
DI_HTO9	AATGATACGGCGACCACCGAGATCTACACCGAGGTGACAACACTCTTTCCCTACACGACGC*T*C	CAAGCAGAAGACGGCATACGAGATGCGGCGATAAGTGACTGGAGTTCAGACGTGTGCTCTTCCGAT*C*T	TTATCGCCGC	CGAGGTGACA	TP53
DI_HTO10	AATGATACGGCGACCACCGAGATCTACACGCGAAACGGTACACTCTTTCCCTACACGACGC*T*C	CAAGCAGAAGACGGCATACGAGATAGACGAGCTGGTGACTGGAGTTCAGACGTGTGCTCTTCCGAT*C*T	CAGCTCGTCT	GCGAAACGGT	USP9X
